# The *Giardia lamblia* ribosome structure reveals divergence in translation and quality control pathways

**DOI:** 10.1101/2020.09.30.321331

**Authors:** Daniel R. Eiler, Brian T. Wimberly, Danielle Y. Bilodeau, Olivia S. Rissland, Jeffrey S. Kieft

## Abstract

*Giardia lamblia* is a human pathogen of worldwide importance with limited treatment options. Its unusual molecular biology presents targets for new therapies and the opportunity to explore the fundamental features of important biological mechanisms. We determined the structure of the *G. lamblia* 80S ribosome by cryoelectron microscopy, revealing how it combines eukaryotic and bacterial features. The structure reveals regions that are rapidly evolving, including depletion of A and U bases from its rRNA. Specific features of the *G. lamblia* ribosome suggest it is less prone to stall on problematic peptide sequences, and that the organism uses altered ribosome quality control pathways compared to other eukaryotes. Examination of translation initiation factor binding sites suggests these interactions are conserved despite a divergent initiation mechanism. This work defines key new questions regarding ribosome-centric biological pathways in *G. lamblia* and motivates new experiments to explore potential targetable mechanisms.
