## Supplementary material for "The *Giardia lamblia* ribosome structure reveals divergence in translation and quality control pathways": Figure 1 Source Data 1

### Sheet: Samples Report for Giarida 80S 
Giardia Gene Name	Unified Ribosomal Protein Name	Giardia Database Protein Name	Length (amino acids)	Molecular Weight	Spectral Counts (Purification #1)	Spectral Counts (Purification #2)
GL50803_16525	uL3	Ribosomal protein L3	379	43 kDa	348	28
GL50803_17547	uL4	Ribosomal protein L4	316	35 kDa	280	28
GL50803_16265	eS1	Ribosomal protein S3a	248	28 kDa	264	20
GL50803_14620	eS6	Ribosomal protein S6	248	28 kDa	203	17
GL50803_17395	uL18	Ribosomal protein L5	297	34 kDa	202	11
GL50803_17244	eL8	Ribosomal protein L7a	225	25 kDa	201	18
GL50803_14938	uL11	Ribosomal protein L12	182	20 kDa	197	20
GL50803_8118	uS5	Ribosomal protein S2	242	27 kDa	194	12
GL50803_11359	eS4	Ribosomal protein S4	268	30 kDa	181	18
GL50803_4547	uS4	Ribosomal protein S9	189	22 kDa	180	16
GL50803_19436	uL30	Ribosomal protein L7	235	27 kDa	178	13
GL50803_8462	eL27	Ribosomal protein L27	135	15 kDa	150	9
GL50803_1345	uL1	Ribosomal protein L10a	221	25 kDa	147	20
GL50803_14091	eL14	Ribosomal protein L14	131	15 kDa	144	3
GL50803_16588		hypothetical protein	122	12 kDa	137	7
GL50803_14827	uS17	Ribosomal protein S11	154	18 kDa	134	6
GL50803_10919	eS10	Ribosomal protein S10B	134	15 kDa	132	2
GL50803_16387	eL20	Ribosomal protein L18a	173	21 kDa	126	9
GL50803_5845	eS8	Ribosomal protein S8	174	19 kDa	126	9
GL50803_12981	uS7	Ribosomal protein S5	190	21 kDa	124	15
GL50803_7999	uS3	Ribosomal protein S3	217	25 kDa	117	17
GL50803_8001	eL15	Ribosomal protein L15	204	24 kDa	107	8
GL50803_14329	eS7	Ribosomal protein S7	190	22 kDa	105	6
GL50803_17056	uL6	Ribosomal protein L9	185	21 kDa	104	11
GL50803_11247	uL13	Ribosomal protein L13a	197	23 kDa	102	11
GL50803_7766	uS2	Ribosomal protein SA	245	28 kDa	102	13
GL50803_5947	eL33	Ribosomal protein L35a	123	14 kDa	100	3
GL50803_7870	uL23	Ribosomal protein L23A	141	16 kDa	98	11
GL50803_15260	uS19	Ribosomal protein S15	145	17 kDa	96	6
GL50803_10428	uL16	Ribosomal protein L10	210	24 kDa	94	17
GL50803_6135	eS17	Ribosomal protein S17	137	16 kDa	94	6
GL50803_15520	eL21	Ribosomal protein L21	159	18 kDa	92	11
GL50803_16310	eL27	Ribosomal protein L27a	149	17 kDa	85	11
GL50803_7878	uS11	Ribosomal protein S14	145	16 kDa	85	7
GL50803_98056	uL22	Ribosomal protein L17	164	19 kDa	83	4
GL50803_16431	eL19	Ribosomal protein L19	196	23 kDa	81	6
GL50803_15046	uL24	Ribosomal protein L26	135	16 kDa	80	8
GL50803_16086	uL2	Ribosomal protein L2	251	27 kDa	75	9
GL50803_10367	eS24	Ribosomal protein S24	132	15 kDa	73	5
GL50803_14622	eL13	Ribosomal protein L13	234	27 kDa	71	14
GL50803_15228	uS8	Ribosomal protein S15A	130	15 kDa	68	11
GL50803_15551	uS13	Ribosomal protein S18	154	17 kDa	68	12
GL50803_19003	eL24	Ribosomal protein L24A	102	12 kDa	67	8
GL50803_10091	uL14	Ribosomal protein L23	142	15 kDa	65	14
GL50803_14049	eL32	Ribosomal protein L32	136	16 kDa	63	9
GL50803_21628		hypothetical protein	383	42 kDa	63	12
GL50803_16044		hypothetical protein	171	20 kDa	60	3
GL50803_17054	uL10	Acidic ribosomal protein P0	326	35 kDa	60	16
GL50803_9861		hypothetical protein	385	43 kDa	59	15
GL50803_14699	uS12	Ribosomal protein S23	143	16 kDa	57	5
GL50803_7082	eS21	Ribosomal protein S21	89	10 kDa	57	2
GL50803_11950	eL18	Ribosomal protein L18	179	20 kDa	55	7
GL50803_3570	eS28	Ribosomal protein S28	64	7 kDa	54
GL50803_6022	uS10	Ribosomal protein S20	126	14 kDa	54	6
GL50803_4652	uS9	Ribosomal protein S16	158	18 kDa	51	7
GL50803_36069	eL34	Ribosomal protein L34	120	13 kDa	49	24
GL50803_14321	eL30	Ribosomal protein L30	109	12 kDa	48	2
GL50803_5593	uL5	Ribosomal protein L11	173	20 kDa	45	5
GL50803_16652	uS15	Ribosomal protein S13	154	18 kDa	44	7
GL50803_33862	eS12	Ribosomal protein S12	125	14 kDa	40	3
GL50803_13268		hypothetical protein	88	10 kDa	36	3
GL50803_6133	uL29	Ribosomal protein L35	152	17 kDa	32	5
GL50803_5517	eL43	Ribosomal protein L37a	94	10 kDa	26
GL50803_13747		C4 group specific protein	198	22 kDa	25	12
GL50803_17337	P1B	Ribosomal protein P1B	118	12 kDa	25
GL50803_6171		hypothetical protein	151	17 kDa	23	8
GL50803_16114	eL36	Ribosomal protein L36-1	90	11 kDa	22	4
GL50803_5942		Polyadenylate-binding protein, putative	442	50 kDa	22	12
GL50803_15251		hypothetical protein	294	32 kDa	13
GL50803_137716		Axoneme-associated protein GASP-180	1585	175 kDa	11	36
GL50803_13007		Zinc finger domain protein	467	54 kDa	10
GL50803_17364	eS26	Ribosomal protein S26	109	13 kDa	10
GL50803_14373		Dynamin	732	80 kDa	8	6
GL50803_34093		hypothetical protein	77	9 kDa	8
GL50803_7204		hypothetical protein	159	19 kDa	8
GL50803_9810	mL443	Ribosomal protein L44	106	12 kDa	8	6
GL50803_13194		VSP AS8	615	63 kDa	7	24
GL50803_14171	eL37	Ribosomal protein L37	89	10 kDa	7	3
GL50803_16371		Nucleolar GTP-binding protein 1, putative	676	78 kDa	7
GL50803_16368	eL31	Ribosomal protein L31B	106	12 kDa	4
GL50803_14457		Ripening regulated protein DDTFR19	62	7 kDa	3	3
GL50803_39483	uS14	Ribosomal protein S29A	137	15 kDa	3
GL50803_7110		Ubiquitin	82	9 kDa	3	4
GL50803_101074		VSP with INR	739	77 kDa		23
GL50803_101291		Beta tubulin	447	50 kDa		2
GL50803_10167		Coiled-coil protein	1190	133 kDa		9
GL50803_101765		VSP	699	72 kDa		12
GL50803_103676		Alpha-tubulin	454	51 kDa		4
GL50803_103992		VSP	627	65 kDa		2
GL50803_10885		4-alpha-glucanotransferase, amylo-alpha-1,6-glucosidase	1731	196 kDa		123
GL50803_11118		Enolase	445	48 kDa		3
GL50803_111933		VSP	741	75 kDa		5
GL50803_112304		Elongation factor 1-alpha	442	49 kDa		3
GL50803_113677		Coiled-coil protein	2275	255 kDa		4
GL50803_113797		VSP with INR	713	73 kDa		17
GL50803_114787		Alpha-7.3 giardin	295	33 kDa		9
GL50803_115052		Multidrug resistance-associated protein 1	1598	179 kDa		3
GL50803_11540		Hexose transporter	512	56 kDa		3
GL50803_115797		VSP with INR	682	70 kDa		5
GL50803_115830		VSP	633	65 kDa		2
GL50803_116477		VSP	748	76 kDa		4
GL50803_11654		Alpha-1 giardin	295	34 kDa		20
GL50803_11720		hypothetical protein	442	48 kDa		4
GL50803_119706		VSP	673	70 kDa		6
GL50803_12102		Elongation factor 1-gamma	402	45 kDa		2
GL50803_135001		Histone H4	99	11 kDa		3
GL50803_137612		VSP	865	90 kDa		13
GL50803_137618		VSP	853	89 kDa		23
GL50803_137744		VSP	247	26 kDa		5
GL50803_14551		Alpha-6 giardin	297	33 kDa		7
GL50803_14586		VSP with INR	733	76 kDa		6
GL50803_15409		Kinase, NEK	515	57 kDa		12
GL50803_15411		Kinase, NEK-frag	706	78 kDa		24
GL50803_16298		hypothetical protein	137	15 kDa		2
GL50803_16745		Axoneme-associated protein GASP-180	1039	116 kDa		2
GL50803_16824		Kinase, NEK	823	91 kDa		19
GL50803_1695		Rab11	216	24 kDa		3
GL50803_17153		Alpha-11 giardin	307	35 kDa		4
GL50803_17249		Coiled-coil protein	1675	191 kDa		27
GL50803_17327		Xaa-Pro dipeptidase	444	50 kDa		2
GL50803_2107		hypothetical protein	328	36 kDa		4
GL50803_21942		NADP-specific glutamate dehydrogenase	449	50 kDa		3
GL50803_33279		VSP	748	76 kDa		8
GL50803_34357		VSP	887	91 kDa		6
GL50803_40591		VSP	317	32 kDa		17
GL50803_41212		hypothetical protein	1319	149 kDa		2
GL50803_6464		hypothetical protein	1261	142 kDa		18
GL50803_7031		Spindle pole protein, putative	995	109 kDa		4
GL50803_8496		Rac/Rho-like protein	218	24 kDa		2
GL50803_93358		Alcohol dehydrogenase	888	97 kDa		4
GL50803_9413		Protein disulfide isomerase PDI2	449	50 kDa		3
GL50803_9558		Rab1a	212	23 kDa		3
GL50803_96670		Potassium-transporting ATPase alpha chain 1	1335	148 kDa		12
