## Supplementary material for "The *Giardia lamblia* ribosome structure reveals divergence in translation and quality control pathways": Figure 1 Source Data 2

### Sheet: Sheet1
Giardia Chain ID	Giardia DB	Gene ID	Figure 1 Name	Mass Spec Table	2014 naming	Yeast (4v88)	Yeast Chain ID	Trichomonas (5XYI)	Trichomonas Chain ID	Human (5T2C)	Human Chain ID
Large subunit
A	Ribosomal Protein L2	GL50803_16086	uL2	L2	uL2	L2-A	BA	L8	A	L8	D
B	Ribosomal Protein L3	GL50803_16525	uL3	L3	uL3	L3	BB	Uncharacterized protein	B	L3	E
C	Ribosomal Protein L4	GL50803_17547	uL4	L4	uL4	L4-A	BC	Ribosomal protein, putative	C	L4	F
D	Ribosomal Protein L5	GL50803_17395	uL18	L5	uL18	L5	BD	L5	D	L5	G
F	Ribosomal Protein L7	GL50803_19436	uL30	L7	uL30	L7-A	BF	L30p/L7e	F	L7	m
G	Ribosomal Protein L7A	GL50803_17244	eL8	L7A	eL8	L8-A	BG	L7Ae	G	L7a	n
H	Ribosomal Protein L9	GL50803_17056	uL6	L9	uL6	L9-A	BH	L6	H	L9	o
I	Ribosomal Protein L10	GL50803_10428	uL16	L10	uL16	L10	BI	Ribosomal protein, putative	I	L10-like	p
J	Ribosomal Protein L11	GL50803_5593	uL5	L11	uL5	L11	BJ	L11	J	L11	q
L	Ribosomal Protein L13	GL50803_14622	eL13	L13	eL13	L13-A	BL	L13e	L	L13	r
M	Ribosomal Protein L14	GL50803_14091	eL14	L14	eL14	L14-A	BM	L14	M	L14	s
N	Ribosomal Protein L15	GL50803_8001	eL15	L15	eL15	L15-A	BN	L15	N	L15	t
O	Ribosomal Protein L13	GL50803_11247	uL13	L13a	uL13	L16-A	BO	L13	O	L13a	I
P	Ribosomal Protein L17	GL50803_98056	uL22	L17	uL22	L17-A	BP	L22	P	L17	J
Q	Ribosomal Protein L18	GL50803_11950	eL18	L18	eL18	L18-A	BQ	L18	Q	L18	K
R	Ribosomal Protein L19	GL50803_16431	eL19	L19	eL19	L19-A	BR	L19-3	R	L19	L
S	Ribosomal Protein L18A	GL50803_16387	eL20	L18A	eL20	L20-A	BS	L18a	S	L18a	M
T	Ribosomal Protein L21	GL50803_15520	eL21	L21	eL21	L21-A	BT	L21e	T	L21	N
U	Ribosomal Protein L22e	GL50803_16044	eL22	GL50803_16044	eL22	L22-A	BU	L22-1	U	L22	O
V	Ribosomal Protein L23	GL50803_10091	uL14	L23	uL14	L14-A	BM	L23	V	L23	P
W	Ribosomal protein L24e	GL50803_19003	eL24	L24A	eL24	L24-A	BW	L24e	W	L24	Q
X	Ribosomal Protein L23A	GL50803_7870	uL23	L23A	uL23	L25	BX	L23	X	L23a	R
Y	Ribosomal Protein L26	GL50803_15046	uL24	L26	uL24	L26-A	BY	L24	Y	L26	S
Z	Ribosomal Protein L27e	GL50803_8462	eL27	L27	eL27	L27-A	BZ	L27e	Z	L27a	U
a	Ribosomal Protein L27A	GL50803_16310	uL15	L27a	uL15	L28	Ba	Uncharacterized protein	a	L27A	U
b	Ribosomal Protein L29	GL50803_14457	eL29	L29	eL29	L29-A	Bb	L29	b	L29	V
c	Ribosomal Protein L30	GL50803_14321	eL30	L30	eL30	L30-A	Bc	L30	c	L30	W
d	Ribosomal Protein L31e	GL50803_16368	eL31	L31B	eL31	L31-A	Bd	L31e	d	L31	X
e	Ribosomal Protein L32	GL50803_14049	eL32	L32	eL32	L32-A	Be	L32	e	L32	Y
f	Ribosomal Protein L35Ae	GL50803_5947	eL33	L35a	eL33	L33-A	Bf	L35Ae	f	L35a	Z
g	Ribosomal Protein L34e	GL50803_36069	eL34	L34	eL34	L34-A	Bg	L34e	g	L34	a
h	Ribosomal Protein L35	GL50803_6133	uL29	L35	uL29	L35-A	Bh	L29	h	L35	b
i	Ribosomal Protein L36e	GL50803_16114	eL36	L36-1	eL36	L36-A	Bi	L36e	i	L36	c
j	Ribosomal Protein L37	GL50803_14171	eL37	L37	eL37	L37-A	Bj	L37	j	L37	d
k	Ribosomal Protein L38e	GL50803_34093	eL38	GL50803_34093	eL38	L38	Bk	L38e	k	L38	e
l	Ribosomal Protein L39	GMRT_12651	eL39	Not detected	eL39	L39	Bl	L39	l	L39	f
m	Ubq/Ribosomal protein CEP52	GL50803_5665	eL40	Not detected	eL40	L40	Bm	Ubiquitin, putative	m	L40	g
n	Ribosomal Protein L41	UniProtKB - P0CX86	eL41	Not detected	eL41	L41-A	Bn	Not detected	Not detected	L41	h
o	Ribosomal Protein L44	GL50803_9810	eL42	L44	eL42	L42-A	Bo	L44	o	L36a	i
p	Ribosomal Protein L37a	GL50803_5517	eL43	L37a	eL43	L43-A	Bp	Uncharacterized protein	p	L37a	j
Small subunit
A	Ribosomal Protein SA	GL50803_7766	uS2	SA	uS2	S0-A	AA	SA	A	SA	Ao
B	Ribosomal Protein S3Ae	GL50803_16265	eS1	S3a	eS1	S1-A	AB	S3Ae	B	S3a	Ap
C	Ribosomal Protein S2	GL50803_8118	uS5	S2	uS5	S2	AC	Uncharacterized protein	C	S2	AJ
D	Ribosomal Protein S3	GL50803_7999	uS3	S3	uS3	S3	AD	S3	D	S3	Aq
E	Ribosomal Protein S4	GL50803_11359	eS4	S4	eS4	S4-A	AE	S4	E	S4	Ar
F	Ribosomal Protein S5	GL50803_12981	uS7	S5	uS7	S5	AF	S5-B	F	S5	As
G	Ribosomal Protein S6	GL50803_14620	eS6	S6	eS6	S6-A	AG	S6	G	S6	AK
H	Ribosomal Protein S7E	GL50803_14329	eS7	S7	eS7	S7-A	AH	S7	H	S7	At
I	Ribosomal Protein S8E	GL50803_5845	eS8	S8	eS8	S8-A	AI	S8	I	S8	Au
J	Ribosomal Protein S9	GL50803_4547	uS4	S9	uS4	S9-A	AJ	Uncharacterized protein	J	S9	AL
K	Ribosomal Protein S10B	GL50803_10919	Not labeled	S10B	eS10	S10-A	AK	Plectin/S10	K	S10	Av
L	Ribosomal Protein S11	GL50803_14827	uS17	S11	uS17	S11-A	AL	Uncharacterized protein	L	S11	Aw
M	Ribosomal Protein S12	GL50803_33862	eS12	S12	eS12	S12	AM	L7Ae	M	S12	AM
N	Ribosomal Protein S13	GL50803_16652	uS15	S13	uS15	S13	AN	S13	N	S13	AN
O	Ribosomal Protein S14	GL50803_7878	Not labeled	S14	uS11	S14-A	AO	S14	O	S14	AO
P	Ribosomal Protein S15	GL50803_15260	uS19	S15	uS19	S15	AP	S19	P	S15	Ax
Q	Ribosomal Protein S16	GL50803_4652	uS9	S16	uS9	S16-A	AQ	S16	Q	S16	Ay
R	Ribosomal Protein S17	GL50803_6135	eS17	S17	eS17	S17-A	AR	S17-B	R	S17	Az
S	Ribosomal Protein S18	GL50803_15551	uS13	S18	uS13	S18-A	AS	S13p/S18e	S	S18	A0
T	Ribosomal Protein S19e	DHA2_152529	eS19	Not detected	eS19	S19-A	AT	S19e	T	S19	AU
U	Ribosomal Protein S20	GL50803_6022	uS10	S20	uS10	S20	AU	S10p/S20e	U	S20	AB
V	Ribosomal Protein S21	GL50803_7082	eS21	S21	eS21	S21-A	AV	S21	V	S21	AC
W	Ribosomal Protein S15A	GL50803_15228	Not labeled	S15A	uS8	S22-A	AW	S15a	W	S15a	AP
X	Ribosomal Protein S23	GL50803_14699	uS12	S23	uS12	S23-A	AX	S23	X	S23	AD
Y	Ribosomal Protein S24	GL50803_10367	eS24	S24	eS24	S24-A	AY	S24e	Y	S24	AQ
Z	gene=GL50803_13268	GL50803_13268	Not labeled	gene=GL50803_13268	eS25	S25-A	AZ	Uncharacterized protein	Z	S25	AR
a	Ribosomal Protein S26	GL50803_17364	eS26	S26	eS26	S26-A	Aa	S26	a	S26	AE
b	Ribosomal Protein S27	GL50803_10780	eS27	S27	eS27	S27-A	Ab	S27	b	S27	AV
c	Ribosomal Protein S28	GL50803_3570	eS28	S28	eS28	S28-A	Ac	Uncharacterized protein	c	S28	AF
d	Ribosomal Protein S29A	GL50803_39483	uS14	S29A	uS14	S29A	Ad	S29	d	S29	AG
f	Ribosomal Protein S27A	GL50803_16298	eS31	Not detected	eS31	S31	Af	Not present	-	S27a	AH
