## Supplementary material for "The *Giardia lamblia* ribosome structure reveals divergence in translation and quality control pathways": Figure 4 Figure Supplement 4

### Sheet: Supp figure
	RACK1	ZNF598	PELO	CUE2	HBS1	Listerin	GIGYF2	EDF1
G. lamblia	GL50803_33762	GL50803_4343	GL50803_5892		GL50803_112312			GL50803_2732
G. muris	GMRT_15502	GMRT_11891	GMRT_10819		GMRT_10908			GMRT_13974
S. salmonicida	SS50377_19206	SS50377_16724	SS50377_12565		SS50377_16931			SS50377_18283
T. vaginalis	TVAG_151920*	TVAG_021850	TVAG_283490		TVAG_133120	TVAG_058390		TVAG_303670
T. gondii	TGARI_216880	TGARI_292235	TGARI_254450		TGARI_371700	TGARI_264860		TGARI_278530
P. falciparum	PF3D7_0826700	PF3D7_1450400	PF3D7_0722100		PF3D7_1357000	PF3D7_0615600	PF3D7_1335400	PF3D7_1128200
T. brucei	Tb927.11.11360	Tb927.6.2710	Tb927.7.1710		Tb927.10.2090	Tb927.11.5020	Tb927.4.5120	Tb927.10.14810
S. cerevisiae	ASC1	HEL2	DOM34	CUE2	HBS1	RKR1	SMY2	MBF1
H. sapiens	RACK1	ZNF598	PELO		HBS1L	LTN1	GIGYF2	EDF1
	*T. vaginalis has 2 other nearly identical proteins that are likely RACK1 orthologs: TVAG_145570 and TVAG_429360
